# “Tumor-selective treatment of metastatic pancreatic cancer with an engineered, probiotic living drug”

**DOI:** 10.1101/2024.05.02.592216

**Authors:** Amanda R. Decker-Farrell, Stephen A. Sastra, Tetsuhiro Harimoto, Marie C. Hasselluhn, Carmine F. Palermo, Edward R. Ballister, Michael A. Badgley, Tal Danino, Kenneth P. Olive

**Author notes:** Correspondence (ARDF), (KPO) or (TD).

## Abstract

Pancreatic ductal adenocarcinoma (PDAC) poses significant challenges for effective treatment, with systemic chemotherapy often proving inadequate due to poor drug delivery and the tumor’s immunosuppressive microenvironment. Engineered bacteria present a novel approach to target PDAC, leveraging their ability to colonize tumors and deliver therapeutic payloads. Here, we engineered probiotic *Escherichia coli* Nissle 1917 (EcN) to produce the pore-forming Theta toxin (Nis-Theta) and evaluated its efficacy in a preclinical model of PDAC. Probiotic administration resulted in selective colonization of tumor tissue, leading to improved overall survival compared to standard chemotherapy. Moreover, this strain exhibited cytotoxic effects on both primary and distant tumor lesions while sparing normal tissues. Importantly, treatment also modulated the tumor microenvironment by increasing anti-tumor immune cell populations and reducing immunosuppressive markers. These findings demonstrate the potential of engineered probiotic bacteria as a safe and effective therapeutic approach for PDAC, offering promise for improved patient outcomes.
