## Supplemental Tables 1 & 2 for "“Tumor-selective treatment of metastatic pancreatic cancer with an engineered, probiotic living drug”"

### Sheet: Table S1
Table S1: Candidate Toxin Information
Toxin	Source	Gene Name	Method of Action	Nucleotide Sequence	Amino Acid Sequence
Azurin	Pseudomonas aeruginosa	azu	induces apoptosis via p53 stabilization	AGCTGTTGACAATTAATCATCGGCTCGTATAATGTGTGGAATTGTGAGCGGATAACAATTTCACACAGGAAACAGAATTCATGCTACGTAAACTCGCTGCCGTATCCCTGCTGTCCCTGCTCAGTGCGCCGCTGCTGGCTGCCGAGTGCTCGGTGGACATCCAGGGTAACGACCAGATGCAGTTCAACACCAATGCCATCACCGTCGACAAGAGCTGCAAGCAGTTCACCGTCAACCTGTCCCACCCCGGCAACCTGCCGAAGAACGTCATGGGCCACAACTGGGTACTGAGCACCGCCGCCGACATGCAGGGCGTGGTCACCGACGGCATGGCTTCCGGCCTGGACAAGGATTACCTGAAGCCCGACGACAGCCGCGTCATCGCCCACACCAAGCTGA…	MLRKLAAVSLLSLLSAPLLAAECSVDIQGNDQMQFNTNAITVDKSCKQFTVNLSHPGNLPKNVMGHNWVLSTAADMQGVVTDGMASGLDKDYLKPDDSRVISHTKLIGSGEKDSVTFDVSKLKEGEQYMFFCTFPGHSALMKGTLTLK
Beta-hemolysin	Streptococcus agalactiae	cylE	pore forming cytolysin	ATGAAGAAAAAATTTATTTCATTAGTTATAGTTAGTTCACTTTTAAACGGATGCCTATTATCACCAACTTTAGTGTATGCAAATGATATAGGTAAAACTACTACTATAACTAGAAATAAGACATCAGATGGCTATACTATAATTACACAAAATGATAAACAGATAATATCATATCAATCTGTTGACTCTTCAAGTAAAAATGAAGATGGTTTTACTGCATCTATAGATGCTAGATTTATCGATGATAAATATTCATCTGAAATGACAACTTTAATAAACTTAACTGGATTTATGTCTTCAAAAAAAGAAGATGTTATAAAAAAATACAATTTGCATGATGTTACTAATTCTACTGCAATTAATTTTCCGGTTAGATACTCGATTTCTATTTTAAATGAA…	MKKKFISLVIVSSLLNGCLLSPTLVYANDIGKTTTITRNKTSDGYTIITQNDKQIISYQSVDSSSKNEDGFTASIDARFIDDKYSSEMTTLINLTGFMSSKKEDVIKKYNLHDVTNSTAINFPVRYSISILNESINENVKIVDSIPKNTISQKTVSNTMGYKIGGSIEIEENKPKASIESEYAESSTIEYVQPDFSTIQTDHSTSKASWDTKFTETTRGNYNLKSNNPVYGNEMFMYGRYTNVPATENIIPDYQMSKLITGGLNPNMSVVLTAPNGTEESIIKVKMERERNCYYLNWNGANWVGQVYSRLAFDTPNVDSHIFTFKINWLTHKVTAI
Buforin IIb	Bufo garagriozans	histone H2A	anti-cancer peptide	ATGCGTGCTGGTCTGCAGTTTCCAGTTGGCCGTCTGCTGCGTCGCCTGCTGCGCCGTCTGCTGCGCTAATGA	MRAGLQFPVGRLLRRLLRRLLR
Colicin E1	Escherichia coli	cea	pore forming cytolysin	ATGGAAACCGCGGTAGCGTACTATAAAGATGGTGTTCCTTATGATGATAAGGGACAGGTAATTATTACTCTTTTGAATGGTACTCCTGACGGGAGTGGCTCTGGCGGCGGAGGTGGAAAAGGAGGCAGTAAAAGTGAAAGTTCTGCAGCTATTCATGCAACTGCTAAATGGTCTACTGCTCAATTAAAGAAAACACAGGCAGAGCAGGCTGCCCGGGCAAAAGCTGCAGCGGAAGCACAGGCGAAAGCAAAGGCAAACAGGGATGCGCTGACTCAGCGCCTGAAGGATATCGTGAATGAGGCTCTTCGTCACAATGCCTCACGTACGCCTTCAGCAACAGAGCTTGCTCATGCTAATAATGCAGCTATGCAGGCGGAAGACGAGCGTTTGCGCCTTGCG…	METAVAYYKDGVPYDDKGQVIITLLNGTPDGSGSGGGGGKGGSKSESSAAIHATAKWSTAQLKKTQAEQAARAKAAAEAQAKAKANRDALTQRLKDIVNEALRHNASRTPSATELAHANNAAMQAEDERLRLAKAEEKARKEAEAAEKAFQEAEQRRKEIEREKAETERQLKLAEAEEKRLAALSEEAKAVEIAQKKLSAAQSEVVKMDGEIKTLNSRLSSSIHARDAEMKTLAGKRNELAQASAKYKELDELVKKLSPRANDPLQNRPFFEATRRRVGAGKIREEKQKQVTASETRINRINADITQIQKAISQVSNNRNAGIARVHEAEENLKKAQNNLLNSQIKDAVDATVSFYQTLTEKYGEKYSKMAQELADKSKGKKIGNVNEALAAFEKYKDV…
Heat Stable Enterotoxin	Escherichia coli	sta1	induced apoptosis by increasing intracellular [cGMP]	ATGAAAAAGCTAATGTTGGCAATTTTTATTTCTGTATTATCTTTCCCCTCTTTTAGTCAGTCAACTGAATCACTTGACTCTTCAAAAGAGAAAATTACATTAGAGACTAAAAAGTGTGATGTTGTAAAAAACAACAGTGAAAAAAAATCAGAAAATATGAACAACACATTTTACTGCTGTGAACTTTGTTGTAATCCTGCCTGTGCTGGATGTTATTAA	MKKLMLAIFISVLSFPSFSQSTESLDSSKEKITLETKKCDVVKNNSEKKSENMNNTFYCCELCCNPACAGCY
Hemolysin E	Escherichia coli	hlyE	pore-forming cytolysin	ATGACTGAAATCGTTGCAGATAAAACGGTAGAAGTAGTTAAAAACGCAATCGAAACCGCAGATGGAGCATTAGATCTTTATAATAAATATCTCGATCAGGTCATCCCCTGGCAGACCTTTGATGAAACCATAAAAGAGTTAAGTCGCTTTAAACAGGAGTATTCACAGGCAGCCTCCGTTTTAGTCGGCGATATTAAAACCTTACTTATGGATAGCCAGGATAAGTATTTTGAAGCAACCCAAACAGTGTATGAATGGTGTGGTGTTGCGACGCAATTGCTCGCAGCGTATATTTTGCTATTTGATGAGTACAATGAGAAGAAAGCATCCGCCCAGAAAGACATTCTCATTAAGGTACTGGATGACGGCATCACGAAGCTGAATGAAGCGCAAAAATCC…	MTEIVADKTVEVVKNAIETADGALDLYNKYLDQVIPWQTFDETIKELSRFKQEYSQAASVLVGDIKTLLMDSQDKYFEATQTVYEWCGVATQLLAAYILLFDEYNEKKASAQKDILIKVLDDGITKLNEAQKSLLVSSQSFNNASGKLLALDSQLTNDFSEKSSYFQSQVDKIRKEAYAGAAAGVVAGPFGLIISYSIAAGVVEGKLIPELKNKLKSVQNFFTTLSNTVKQANKDIDAAKLKLTTEIAAIGEIKTETETTRFYVDYDDLMLSLLKEAAKKMINTCNEYQKRHGKKTLFEVPEV
Magainin	Xenopus laevis	magainins	anti-cancer peptide	ATGGGTATTGGTAAATTTCTGCATAGCGCGAAAAAATTTGGTAAAGCGTTTGTGGGTGAAATTATGAACAGCTAATGA	MGIGKFLHSAKKFGKAFVGEIMNS
Pleurocidin	Pseudopleuronectes americanus	ple1	anti-cancer peptide	ATGGGCTGGGGTTCCTTCTTCAAAAAAGCTGCGCACGTAGGTAAACACGTTGGTAAAGCTGCTCTGACTCACTACCTGTAATGA	MGWGSFFKKAAHVGKHVGKAALTHYL
Theta toxin	Clostridium perfringens	pfo	pore forming cytolysin	ATGATAAGATTTAAGAAAACAAAATTAATAGCAAGTATTGCAATGGCTTTATGTCTGTTTTCTCAACCAGTAATCAGTTTCTCAAAGGATATAACAGATAAAAATCAAAGTATTGATTCTGGAATATCAAGCTTAAGTTACAATAGAAATGAAGTTTTAGCTAGTAATGGAGATAAAATTGAAAGTTTTGTTCCAAAGGAAGGTAAAAAGACTGGTAATAAATTTATAGTTGTAGAACGTCAAAAAAGATCCCTTACAACATCACCAGTAGATATATCAATAATTGATTCTGTAAATGACCGTACATATCCAGGAGCATTACAACTTGCAGATAAAGCCTTTGTGGAAAATAGACCTACAATCTTAATGGTAAAAAGAAAGCCTATTAACATTAATATA…	MIRFKKTKLIASIAMALCLFSQPVISFSKDITDKNQSIDSGISSLSYNRNEVLASNGDKIESFVPKEGKKTGNKFIVVERQKRSLTTSPVDISIIDSVNDRTYPGALQLADKAFVENRPTILMVKRKPININIDLPGLKGENSIKVDDPTYGKVSGAIDELVSKWNEKYSSTHTLPARTQYSESMVYSKSQISSALNVNAKVLENSLGVDFNAVANNEKKVMILAYKQIFYTVSADLPKNPSDLFDDSVTFNDLKQKGVSNEAPPLMVSNVAYGRTIYVKLETTSSSKDVQAAFKALIKNTDIKNSQQYKDIYENSSFTAVVLGGDAQEHNKVVTKDFDEIRKVIKDNATFSTKNPAYPISYTSVFLKDNSVAAVHNKTDYIETTSTEYSKGKINLDHS…

### Sheet: Table S2
Table S2: Antibody Usage List
Antigen	Company	RRID	Application	Dilution
PFO (Theta Toxin)	MyBioSource, MBS7049795	AB_3095338	Western Blot	1:1,000
CC3	Cell Signaling Technology, #9661	AB_2341188	IHC	1:300
CK19	Abcam, ab52625	AB_2281020	IHC	1:600
O6	biorbyt, orb10593	AB_10748314	IHC	1:500
CD45	Abcam, ab208022	AB_2895170	IHC	1:1,000
CD3	Abcam, ab5690	AB_305055	IHC	1:200
CD4	Abcam, ab183685	AB_2686917	IHC	1:1,000
CD8α	Abcam, ab209775	AB_2860566	IHC	1:100
Granzyme B	Cell Signaling Technology, #44153	AB_2857976	IHC	1:200
FOXP3	Abcam, ab215206	AB_2860568	IHC	1:1,000
CD11b	Abcam, ab133357	AB_2650514	IHC	1:4,000
MPO	Abcam, ab208670	AB_2864724	IHC	1:2,000
Arginase-1	Cell Signaling Technology, #93668	AB_2800207	IHC	1:400
iNOS	Abcam, ab15323	AB_30157	IHC	1:200
